# An *Arabidopsis* receptor-like kinase mediates competitive plant-plant interactions

**DOI:** 10.1101/2025.08.10.667595

**Authors:** Cyril Libourel, Marie Invernizzi, Fabrice Roux, Mathieu Hanemian, Dominique Roby

**Affiliations:** Laboratoire des Interactions Plantes-Microbes Environnement (LIPME), INRAE, CNRS, Université de Toulouse, 31326 Castanet-Tolosan, France; Physiologie, Pathologie, et Génétique Végétales (PPGV), EI PURPAN, Université de Toulouse, Toulouse, France

**Keywords:** *Arabidopsis thaliana*, plant-plant interactions, receptor-like kinase, competitive response, natural variation

## Abstract

While competition among plant species is recognized as a major factor affecting crop yield and plant community dynamics, the genetic and molecular mechanisms underlying natural variation of such biotic interactions remain poorly characterized. Here, we report the cloning of a Quantitative Trait Locus previously detected in a Genome-Wide Association Study investigating the competitive response of *Arabidopsis thaliana* to the presence of the annual bluegrass weed species *Poa annua*. Using mutant and complementation strategies, we identified *ESCAPE 1* (*ESC1*) as the gene responsible for the natural variation of an escape strategy of *A. thaliana* in response to the presence of *P. annua*. *ESC1* encodes a proline-rich, extensin-like receptor kinase, also known as PERK13. An RNA-seq experiment revealed that PERK13 functions through different pathways in leaves and roots involving genes associated with responses to biotic and abiotic stresses. Using these RNA-seq together with yeast two-hybrid (Y2H) data, protein-protein interaction network reconstruction revealed two distinct decentralized protein networks in leaves and roots. These findings support the notion of an active response mechanism involved in neighbor detection. The functional validation of *ESC1* underlying natural variation in response to competition opens new avenues for a better understanding of the molecular dialogue involved in plant-plant interactions.

**Highlight:** In this study, we identify a receptor-like kinase enabling *Arabidopsis thaliana* to detect neighboring species through the activation of specific genetic pathways.
