## Supplementary Tables 1-5, 8-11 for "An *Arabidopsis* receptor-like kinase mediates competitive plant-plant interactions"

### Sheet: Table S1
Table S1. List of T-DNA mutant lines used to identify the gene underlying the QTL.
id	T-DNA mutant
1	SALK_125515C
2	SALK_124026
3	SALK_045625
4	SALK_079932
5	SALK_043490
6	GK-345C10
8	SALK_075882C
per13.1	SALK_075892

### Sheet: TABLE S2
Table S2. Oligonucleotides used in this study.
Gene	Oligonucleotides named in lab	Sequence	USE
ESC1/PERK13	RHS10_LR_Fwd	ACAAAGCAGTACTTGTGACGACTC	Sequencing
ESC1/PERK13	RHS10_LR_F1	TTGAAATACTTAAAAAACTAATGCGTGT	Sequencing
ESC1/PERK13	RHS10_LR_F2	GGATAAAACTTGAAGATATGTCAAACA	Sequencing
ESC1/PERK13	RHS10_LR_F3	AAAAGAAGTTTCACTAATATGGTGCC	Sequencing
ESC1/PERK13	RHS10_LR_F4	TCATCACAACAATCACTAAATTCAAA	Sequencing
ESC1/PERK13	RHS10_LR_F5	TCTGTTATACAGAAACAAATTCAAACAA	Sequencing
ESC1/PERK13	RHS10_LR_F6	ACCTCCAGAGGTGTTTGAACC	Sequencing
ESC1/PERK13	RHS10_LR_F7	GGCCGTTGTGTTCTTAGTCAG	Sequencing
ESC1/PERK13	RHS10_LR_F8	ACATACTTGGAGAAGGAGGTTTTG	Sequencing
ESC1/PERK13	RHS10_LR_F9	TGGCGTATTTACACGAAGACTG	Sequencing
ESC1/PERK13	RHS10_LR_F10	TTATGGGAACCTTCGGGTAAG	Sequencing
ESC1/PERK13	RHS10_LR_F11	CTCGTCCTCTGCTTCACAAAG	Sequencing
ESC1/PERK13	RHS10_LR_F12	CAGTGGAGACTACTCTGTCCAAGA	Sequencing
ESC1/PERK13	RHS10_LR_F13	CGGATTTTTTGTTGAGTGTGATAA	Sequencing
ESC1/PERK13	RHS10_LR_F14	ATTAAGACAATGTTCTGACCGGA	Sequencing
ESC1/PERK13	RHS10_LR_Rv	GATCAAGGAAAGGAGTGAGTGCTA	Sequencing
ESC1/PERK13	RHS10_LR_F9_bis	TAGCATATTTGCATGAAGACTG	Sequencing
ESC1/PERK13	RHS10_LR_R1	CCCACCTCCTTACACTGTAGA	Sequencing
ESC1/PERK13	RHS10_LR_R2	GCCGTGAGATTAGACCTGTG	Sequencing
ESC1/PERK13	RHS10_LR_R3	TAGCTGGAGAAAGATGAGAAAT	Sequencing
ESC1/PERK13	RHS10_LR_R4	CCATATATTGAGATGTCAAGACAGA	Sequencing
ESC1/PERK13	RHS10_LR_R5	GGAGGTGGAGGAAAAGGA	Sequencing
ESC1/PERK13	RHS10_LR_F3_bis	CATTTAAAGAACAAGAGCAATCAAGA	Sequencing
ESC1/PERK13	attB1_primer	GGGGACAAGTTTGTACAAAAAAGCAGGCT	Cloning
ESC1/PERK13	attB2R_primer	GGGGACCACTTTGTACAAGAAAGCTGGGT	Cloning
ESC1/PERK13	ESC1_KD_F		Cloning
ESC1/PERK13	ESC1_KD_R		Cloning
T-DNA	LBb1.3	ATTTTGCCGATTTCGGAAC	Genotyping/sequencing
At3g18780	R1_Fwd	TTCCGCTCTTTCTTTCCAAGCTC	Genotyping/sequencing
At3g18780	R1_Rv	CGGTACCATTGTCACACACGATTG	Genotyping/sequencing
At1g70440	G1_Fwd	AGTCACTTGACGCTGCAAGAATG	Genotyping/sequencing
At1g70440	G1_Rv	GCTCTCTCCTCAGTTTCCGTTTCC	Genotyping/sequencing
At1g70450	G2_Fwd	ACATTGGAGCATCATTTGCATGGG	Genotyping/sequencing
At1g70450	G2_Rv	GACTCTCCTAGCCCATTCAAGCAC	Genotyping/sequencing
ESC1/PERK13	G3_Fwd	AACGTCCACGTATGGTTCAGGTTG	Genotyping/sequencing
ESC1/PERK13	G3_Rv	ACTGCTTTGTCCCACTTTGTTACC	Genotyping/sequencing
At2g28390	R2_Fwd	TTGATCCACTTGCAGACAAGGC	Genotyping/sequencing
At2g28390	R2_Rv	TACCCTTTGGCACACCTGATTG	Genotyping/sequencing
At1g70470	G4_Fwd	CGCGGTGGAAAGCAACACAAAG	Genotyping/sequencing
At1g70470	G4_Rv	TCACGGCTCTTCTTTGACGATGG	Genotyping/sequencing
ESC1/PERK13	G5_Fwd	TGATGCCTACAGTGACTCACAA	Genotyping/sequencing
ESC1/PERK13	G5_Rv	TTGACCGTATAAGAATCCATCTGA	Genotyping/sequencing
ESC1/PERK13	CL46	AGCTGCTGCTTGTGTTAGGC	RT-qPCR
ESC1/PERK13	CL47	TCCAATGCTCTCACAACCTGAAC	RT-qPCR

### Sheet: TABLE S3
Table S3. Species used in competition with A. thaliana
Latin name	Family	Common name
Poa annua	Poaceae	meadow grass
Poa pratensis	Poaceae	blue grass
Dactylis glomerata	Poaceae	cat grass
Veronica arvensis	Plantaginaceae	corn speewell
Avena sativa	Poaceae	common oat
Triticum aestivum	Poaceae	bread wheat
Stellaria media	Caryophyllaceae	chickweed

### Sheet: TABLE S4
Table S4. Characteristics of the experiments performed in this study.
The X indicate if the genotype was used in the experiment.
			Genotypes
Experiment	Number of plants per Block x Treatment	Number of blocks per experiment	Col-0	1	2	3	5	8	perk13.1	4	6	PERK13Ox	perk13.1|PERK13-Col-0|1	perk13.1|PERK13-Col-0|2	perk13.1|PERK13-Col-0|3	A1-124	perk13.1|PERK13-A1-124|1	perk13.1|PERK13-A1-124|2	perk13.1|PERK13-A1-124|3	A6-61	perk13.1|PERK13-A6-61|1	perk13.1|PERK13-A6-61|2	perk13.1|PERK13-A6-61|3	Competitor species
A	2	37	X	X	X	X	X	X	X															Poa annua
B	4	15	X								X													Poa annua
C	2	28	X						X	X			X	X	X	X	X	X	X	X	X	X	X	Poa annua
D	7 | 9 | 9	4	X						X			X												All species TableS10
The values in the cells indicate the number of plants for each genotype measured in each treatment.
			Genotypes
		Experiment	Col-0	1	2	3	5	8	perk13.1	4	6	PERK13Ox	perk13.1|PERK13-Col-0|1	perk13.1|PERK13-Col-0|2	perk13.1|PERK13-Col-0|3	A1-124	perk13.1|PERK13-A1-124|1	perk13.1|PERK13-A1-124|2	perk13.1|PERK13-A1-124|3	A6-61	perk13.1|PERK13-A6-61|1	perk13.1|PERK13-A6-61|2	perk13.1|PERK13-A6-61|3	Competitor species
		A	74	74	74	74	74	74	74															Poa annua
		B	60								60													Poa annua
		C	56						56	56			56	56	56	56	56	56	56	56	56	56	56	Poa annua
		D	28						36			36												All species TableS10

### Sheet: TABLE S5
Table S5. Variation among Col-0, perk13.1 and PERK13Ox lines for the response of HD ratio to the presence of seven neighboring species.
Bold p-values indicate significant effects after FDR correction.
	Treatments
	P. annua	P. pratensis	D. glomerata	A. sativa	T. aestivum	S. media	V. arvensis
Experiment	0.704	0.873	0.806	0.0217	0.352	7.81e-05	0.355
Block(Rep)	0.0268	0.0681	0.0268	0.398	0.286	0.693	0.407
Treatment	1.35e-06	0.342	0.000667	2.45e-31	2.45e-31	1.1e-15	0.0582
Line	1.38e-14	5.75e-10	6.37e-06	0.000541	1.12e-12	1.29e-13	1.46e-08
Treatment x Line	0.0081	0.561	0.0268	0.875	0.00113	0.0528	0.806
Treatment x Experiment	0.407	0.291	0.704	0.0268	0.27	0.000285	0.873
Treatment x Line x Experiment	0.15	0.732	0.806	0.857	5.5e-05	0.0681	0.806

### Sheet: TABLE S8
Table S8. Treatment effect (absence vs presence of P. annua) for each line.
Bold p-values indicate significant effects after FDR correction.
Experiment	Effect	Line	F value	p-value
A	Treatment	Col-0	78.66	2.02e-17
A	Treatment	1	35.84	8.18e-09
A	Treatment	2	76.62	2.74e-17
A	Treatment	3	30.29	9.07e-08
A	Treatment	5	14.68	0.000214
A	Treatment	8	7.66	0.00673
A	Treatment	perk13.1	0.01	0.923
B	Treatment	6	2.83	0.1
B	Treatment	Col-0	11.68	0.000839
C	Treatment	4	30.93	8.19e-08
C	Treatment	Col-0	66.77	2.74e-15
D	Treatment	perk13.1	0.137842	0.711
D	Treatment	PERK13Ox	12.98	0.0005595
D	Treatment	Col-0	27.35	1.008e-06

### Sheet: TABLE S9
Table S9. Treatment effect (absence vs presence of P. annua) for the Col-0, perk13.1 and complemented lines and two natural accessions (TOU-A1-124 and TOU-A6-61).
Effect	Line	F Value	p-val
Treatment	Col-0	66.77	2.05e-15
Treatment	perk13.1	0.23	0.634
Treatment	perk13.1|PERK13-Col-0|1	75.74	3.55e-17
Treatment	perk13.1|PERK13-Col-0|2	90	1.14e-19
Treatment	perk13.1|PERK13-Col-0|3	79.52	8.6e-18
Treatment	A1-124	58.54	7.57e-14
Treatment	perk13.1|PERK13-A1-124|1	157.39	1.14e-13
Treatment	perk13.1|PERK13-A1-124|2	245.64	3.26e-11
Treatment	perk13.1|PERK13-A1-124|3	360.51	3.47e-14
Treatment	A6-61	36.24	3.15e-09
Treatment	perk13.1|PERK13-A6-61|1	2.29	0.154
Treatment	perk13.1|PERK13-A6-61|2	2.65	0.135
Treatment	perk13.1|PERK13-A6-61|3	0.42	0.56

### Sheet: TABLE S10
Table S10. List of proteins identified by Y2H as putative interactors of PERK13 kinase domain.
Gene ID	Gene symbol / description	Hit number	Screen number	Protein localization*
AT1G43170	Ribosomal protein 1 (RP1)	129	2	Cytosol / Plasma membrane / Vacuole / Cell wall / Nucleus
AT4G00330	Calmodulin-binding receptor-like cytoplasmic kinase 2 (CRCK2)	19	2	Cytosol
AT1G52760	Lysophospholipase 2 (LysoPL2)	15	1	Plasma membrane
AT1G28520	Vascular plant one zinc finger protein (VOZ1)	11	2	Cytosol / Nucleus
AT1G29930	CHLOROPHYLL A/B BINDING PROTEIN 1 (CAB1)	6	2	Plasts / Plasma membrane
AT1G78900	ATP synthase subunit A (VHA-A)	4	1	Vacuole / Plasma membrane
AT5G24430	Calcium-dependent protein kinase (CDPK) family protein (CRK4)	3	1	Plasma membrane
AT3G12965	SHORT OPEN READING FRAME 23	2	1	-
AT5G09660	Peroxisomal NAD-malate dehydrogenase 2 (PMDH2)	2	2	Peroxisome
AT3G21055	photosystem II subunit T (PSBTN)	2	1	Plasts
AT3G15970	NUP50 nucleoporin	1	1	Nucleus
AT5G62850	Nodulin MtN3 family protein (AtVEX1)	1	1	Plasma membrane
AT2G21620	RD2 Adenine nucleotide alpha hydrolases-like superfamily protein	1	1	Cytosol / Plasma membrane / Vacuole
AT1G30230	Elongation factor EF1B/ribosomal protein S6 family protein (eEF-1Bb1)	1	1	Plasma membrane / Cytosol
AT4G36520	Auxilin-Like4	1	1	Cytosol
* Annotations in bold are based on a publication, other are based on similarities or GOterms.

### Sheet: TABLE S11
Table S11. List of top hub proteins. Rank is attributed by cytoHubba based on degree, betweenness centrality, bottleneck, closeness centrality and stress measures of the nodes in the leaves and roots networks.
PERK13 is in purple and hubs found in multiple ranking methods are in bold.
	Rank	Degree	Betweenness	BottleNeck	Closeness	Stress
LEAVES	1	MYC2	MYB73	GI	MYB73	AT2G30020
	2	JAZ1	MYC2	MYC2	MYC2	MPK6
	3	MYB73	GI	MYB73	RGL2	MYC2
	4	HY5	AT2G30020	AtVEX1	JAZ1	AT3G12180
	5	AT4G17880	MPK6	HHP2	GI	IQD6
	6	TIFY7	UBQ3	UBQ3	TPL	PFT1
	7	PRR5	RGL2	PERK13	MPK1	DREB2A
	8	FKF1	COL1	ATARCA	COL1	AT5G63930
	9	GI	MPK4	COL1	TIFY7	JAZ1
	10	JAZ5	PERK13	JAZ1	UBQ3	HY5
	Rank	Degree	Betweenness	BottleNeck	Closeness	Stress
ROOTS	1	TCP14	TCP14	TCP14	TCP14	TCP14
	2	AT5G61590	PERK13	PERK13	TGA1	PERK13
	3	AtVEX1	AtVEX1	CRCK2	bZIP48	AtVEX1
	4	FRU	VOZ1	ATMPK8	AT2G45680	AT5G61590
	5	AT1G51890	TGA1	AtVEX1	ATCTH	AT5G50520
	6	AT5G50520	AT5G61590	ATMAK3	ATMPK8	TGA1
	7	VHA-A	EF1B	AT5G61590	SCE1	VOZ1
	8	MLO6	AT2G45680	AT2G45680	ATMAK3	EF1B
	9	PERK13	VHA-A	VOZ1	TCP17	AT2G45680
	10	VOZ1	CRCK2	AT1G51890	ADA2A	UBQ3
